# Recruitment of the m^6^A/Am demethylase FTO to target RNAs by the telomeric zinc finger protein ZBTB48

**DOI:** 10.1101/2024.01.15.575768

**Authors:** Syed Nabeel-Shah, Shuye Pu, Giovanni L. Burke, Nujhat Ahmed, Ulrich Braunschweig, Shaghayegh Farhangmehr, Hyunmin Lee, Mingkun Wu, Zuyao Ni, Hua Tang, Guoqing Zhong, Edyta Marcon, Zhaolei Zhang, Benjamin J. Blencowe, Jack F. Greenblatt

**Affiliations:** Donnelly Centre, University of Toronto, Toronto, M5S 3E1, Canada; Department of Molecular Genetics, University of Toronto, Toronto, M5S 1A8, Canada; Department of Computer Sciences, University of Toronto, Toronto, M5S 1A8, Canada

**Keywords:** TZAP, ZBTB48, mRNA modification, m6A/m6Am, FTO, iCLIP, Telomeres, TERRA, RNA-binding

## Abstract

N6-methyladenosine (m6A), the most abundant internal modification on eukaryotic mRNA, and N6, 2′-O-dimethyladenosine (m6Am), are epitranscriptomic marks that function in multiple aspects of posttranscriptional regulation. Fat mass and obesity-associated protein (FTO) can remove both m^6^A and m6Am; however, little is known about how FTO achieves its substrate selectivity. Here, we demonstrate that ZBTB48, a C2H2-zinc finger protein that functions in telomere maintenance, associates with FTO and binds both mRNA and the telomere-associated regulatory RNA TERRA to regulate the functional interactions of FTO with target transcripts. Specifically, depletion of ZBTB48 affects targeting of FTO to sites of m6A/m6Am modification, changes cellular m6A/m6Am levels and, consequently, alters decay rates of target RNAs. ZBTB48 ablation also accelerates growth of HCT-116 colorectal cancer cells and modulates FTO-dependent regulation of Metastasis-associated protein 1 (MTA1) transcripts by controlling the binding to MTA1 mRNA of the m6A reader IGF2BP2. Our findings thus uncover a previously unknown mechanism of posttranscriptional regulation in which ZBTB48 co-ordinates RNA-binding of the m6A/m6Am demethylase FTO to control expression of its target RNAs.
