## Supplemental Table S1 for "Recruitment of the m^6^A/Am demethylase FTO to target RNAs by the telomeric zinc finger protein ZBTB48"

### Sheet: TableS1_ZBTB48 AP-MS
Bait	Prey	PreyGene	Spec	SpecSum	AvgSpec	NumReplicates	ctrlCounts	AvgP	MaxP	TopoAvgP	TopoMaxP	SaintScore	logOddsScore	FoldChange	BFDR
ZBTB48	UBTF	UBTF	15|22	37	18.5	2	0|0|0|0|0|0|0|0|0|0|0|0|0|0|0|0|0|1|0|0|0|0|0|0|0|2|0|0|0|0|0|0|0|0|0|0|0|1|0|5|0|0|2|0|0|0|0|0|4|1|1|0|0|0|0|0|0|0|0|2|0|0|0|0|1|0|0|0|0|0|0|0|0|1|0|0|0|0|0|2|0|0|3|0|0|0|0|0|0|0|0|0|0|0|0|0|0|0|3|0|0|3|0|0|0|7|0|0|0|0|5|0|0|7|0|0|0|0|0|3|0|1|0|0|0|0|0|0|4|1|2|3|0|0|0|0|0|0|0|0|0|0|0|0|0|0|0|0|0|0|0|0|0|0|0|0|0|0|0|4|0|5|0|0|1|0|0|0|0|1|5|0|0|0|0|0|2|2|0|0|0|0|0|0|2|0|0|0|0|0|1|0|3|0|0|0|0|1|0|0…	1	1	1	1	1	5.41	17.79	0
ZBTB48	PRDX4	PRDX4	35|53	88	44	2	8|2|2|0|0|2|6|0|1|9|0|1|9|7|0|2|0|0|1|0|2|13|9|0|9|0|7|3|0|0|14|0|6|2|2|3|1|4|0|1|0|0|0|0|2|2|0|0|6|0|3|0|0|11|0|0|0|4|0|0|2|0|2|0|2|0|19|0|3|2|1|0|1|1|1|0|4|6|0|7|1|1|1|1|0|0|3|0|3|2|0|0|2|0|17|0|3|2|0|17|0|0|0|0|0|1|0|0|0|0|7|0|0|2|3|1|0|0|6|0|0|0|4|0|9|5|0|2|1|0|0|0|0|0|1|0|0|18|0|5|3|0|0|11|0|0|0|2|0|1|6|0|15|2|12|2|0|10|0|7|0|3|0|1|0|0|4|4|0|4|2|0|0|7|6|4|2|0|0|3|2|0|10|2|2|1|3|0|0|0|5|1|0|1…	1	1	1	1	1	5.94	8.68	0
ZBTB48	PRC1	PRC1	111|131	242	121	2	0|1|1|0|0|2|0|0|0|6|0|0|0|0|0|0|0|0|2|0|0|1|0|0|0|0|3|0|0|0|0|0|0|2|0|4|6|0|0|0|0|0|0|0|0|0|0|0|1|0|0|0|0|0|0|0|1|0|0|0|0|0|0|0|2|0|0|0|0|0|1|0|4|0|0|0|0|0|0|9|0|0|0|0|0|0|0|0|1|0|0|0|0|2|0|0|0|3|0|0|0|0|0|1|2|0|0|0|0|0|0|0|0|3|0|8|0|0|0|0|0|0|1|0|0|0|0|0|0|0|1|7|0|0|0|0|0|0|0|1|0|2|0|0|0|0|0|0|0|0|0|0|5|1|0|0|0|0|0|3|0|0|0|0|0|0|0|0|0|0|0|0|0|0|0|6|0|0|0|0|0|1|0|2|2|0|0|1|0|0|0|0|4|0|0|11|0|4|0|…	1	1	1	1	1	27.01	99.18	0
ZBTB48	SEPHS1	SEPHS1	10|13	23	11.5	2	0|0|0|0|0|0|0|0|0|0|0|0|0|0|0|0|0|0|0|0|0|0|0|0|0|0|0|0|0|0|0|0|0|0|0|0|0|0|0|0|0|0|0|0|0|0|0|0|0|0|0|0|0|0|0|0|0|0|0|0|0|0|0|0|0|0|4|0|0|0|0|0|0|0|0|0|0|0|0|0|0|0|0|0|0|0|0|0|0|0|0|0|0|0|0|0|0|0|0|0|0|0|0|0|0|0|0|0|0|0|0|0|0|0|0|0|0|0|0|0|0|0|0|0|0|0|0|0|0|0|0|0|0|0|0|0|0|2|0|0|0|0|0|0|0|0|0|0|0|0|0|0|0|0|0|0|0|0|0|0|0|0|0|0|0|0|0|0|0|0|0|0|0|0|0|0|0|0|0|0|0|0|0|0|0|0|0|0|0|0|0|0|0|0|0|0|0|0|0|0…	1	1	1	1	1	9.04	115	0
ZBTB48	FECH	FECH	5|8	13	6.5	2	0|0|0|0|0|0|0|0|0|0|0|0|0|0|0|0|0|0|0|0|0|0|0|0|0|0|0|0|0|0|0|0|0|0|0|0|0|0|0|0|0|0|0|0|0|0|0|0|0|0|0|0|0|0|0|0|0|0|0|0|0|0|0|0|0|0|0|0|0|0|0|0|0|0|0|0|0|0|0|0|0|0|0|0|0|0|0|0|0|0|0|0|0|0|0|0|0|0|0|0|0|0|0|0|0|0|0|0|0|0|0|0|0|0|0|0|0|0|0|0|0|0|0|0|0|0|0|0|0|0|0|0|0|0|0|0|0|0|0|0|0|0|0|0|0|0|0|0|0|0|0|0|1|0|0|0|0|0|0|0|0|0|0|0|0|0|0|0|0|0|0|0|0|0|0|0|0|0|0|0|0|0|0|0|0|0|0|0|0|0|0|0|0|0|0|0|0|0|0|0…	1	1	1	1	1	8.02	65	0
ZBTB48	NME7	NME7	19|22	41	20.5	2	0|0|0|0|0|0|0|0|0|0|0|0|0|0|0|0|0|0|0|0|0|0|0|0|0|0|0|0|0|0|0|0|0|0|0|0|0|0|0|0|0|0|0|0|0|0|0|0|0|0|0|0|0|0|0|0|0|0|0|0|0|0|0|0|0|0|0|0|0|0|0|0|0|0|0|0|0|0|0|0|0|0|0|0|0|0|0|0|0|0|0|0|0|0|0|0|0|0|0|0|0|0|0|0|0|0|0|0|0|0|0|0|0|0|0|0|0|0|0|0|0|0|0|0|0|0|0|0|0|0|0|0|0|0|0|0|0|0|0|0|0|0|0|0|0|0|0|0|0|0|0|0|0|0|0|0|0|0|0|0|0|0|0|0|0|0|0|0|0|0|0|0|0|0|0|0|0|0|0|0|0|0|0|0|0|0|0|0|0|0|0|0|0|0|0|0|0|0|0|0…	1	1	1	1	1	29.47	205	0
ZBTB48	POGZ	POGZ	22|16	38	19	2	0|0|0|0|0|0|0|0|0|0|0|0|0|0|0|0|0|0|0|0|0|0|0|0|0|0|0|0|0|0|0|0|0|0|0|0|0|0|0|0|0|0|0|0|0|0|0|0|0|0|0|0|0|0|0|0|0|0|0|0|0|0|0|0|0|0|0|0|0|0|0|0|0|0|0|0|0|0|0|0|0|0|0|0|0|0|0|0|0|0|0|0|0|0|0|0|0|0|0|0|0|0|0|0|0|0|0|0|0|0|0|0|0|0|0|0|0|0|0|0|0|0|0|0|0|0|0|0|0|0|0|0|0|0|0|0|0|0|0|0|0|0|0|0|0|0|0|0|0|0|0|0|0|0|0|0|0|0|0|0|0|0|0|0|0|0|0|0|0|0|0|0|0|0|0|0|0|0|0|0|0|0|0|0|0|0|0|0|0|0|0|0|0|0|0|0|0|0|0|0…	1	1	1	1	1	25.02	190	0
ZBTB48	ASAP2	ASAP2	8|11	19	9.5	2	0|0|0|0|0|0|0|0|0|0|0|0|0|0|0|0|0|0|0|0|0|0|0|0|0|0|0|0|0|0|0|0|0|0|0|0|0|0|0|0|0|0|0|0|0|0|0|0|0|0|0|0|0|0|0|0|0|0|0|0|0|0|0|0|0|0|0|0|0|0|0|0|0|0|0|0|0|0|0|0|0|0|0|0|0|0|0|0|0|0|0|0|0|0|0|0|0|0|0|0|0|0|0|0|0|0|0|0|0|0|0|0|0|0|0|0|0|0|0|0|0|0|0|0|0|0|0|0|0|0|0|0|0|0|0|0|0|0|0|0|0|0|0|0|0|0|0|0|0|0|0|0|0|0|0|0|0|0|0|0|0|0|0|0|0|0|0|0|0|0|0|0|0|0|0|0|0|0|0|0|0|0|0|0|0|0|0|0|0|0|0|0|0|0|0|0|0|0|0|0…	1	1	1	1	1	12.84	95	0
ZBTB48	UBE4A	UBE4A	7|10	17	8.5	2	0|0|0|0|0|0|0|0|0|0|0|0|0|0|0|0|0|0|0|1|0|0|0|0|0|0|0|0|0|0|0|0|0|0|0|0|0|0|0|0|0|0|0|0|0|0|0|0|0|0|0|0|0|0|0|0|0|0|0|0|0|0|0|0|0|0|0|0|0|0|0|0|0|0|0|0|0|0|0|0|0|0|0|0|0|0|0|0|0|0|0|0|0|0|0|0|0|0|0|0|0|0|0|0|0|0|0|0|0|0|0|0|0|0|0|0|0|0|0|0|0|0|0|0|0|0|0|0|0|0|0|0|0|0|0|0|0|0|0|0|0|0|0|0|0|0|0|0|0|0|0|0|0|0|0|0|0|0|0|0|0|0|0|0|0|0|0|0|0|0|0|0|0|0|0|0|0|0|0|0|0|0|0|0|0|0|0|0|0|0|0|0|0|0|0|0|0|0|0|0…	1	1	1	1	1	11.26	85	0
ZBTB48	FTO	FTO	7|8	15	7.5	2	0|0|0|0|0|0|0|0|0|0|0|0|0|0|0|0|0|0|0|0|0|0|0|0|0|0|0|0|0|0|0|0|0|0|0|0|0|0|0|0|0|0|0|0|0|0|0|0|0|0|0|0|0|0|0|0|0|0|0|0|0|0|0|0|0|0|0|0|0|0|0|0|0|0|0|0|0|0|0|0|0|0|0|0|0|0|0|0|0|0|0|0|0|0|0|0|0|0|0|0|0|0|0|0|0|0|0|0|0|0|0|0|0|0|0|0|0|0|0|0|0|0|0|0|0|0|0|0|0|0|0|0|0|0|0|0|0|0|0|0|0|0|0|0|0|0|0|0|0|0|0|0|0|0|0|0|0|0|0|0|0|0|0|0|0|0|0|0|0|0|0|0|0|0|0|0|0|0|0|0|0|0|0|0|0|0|0|0|0|0|0|0|0|0|0|0|0|0|0|0…	1	1	1	1	1	11.26	75	0
ZBTB48	BCKDK	BCKDK	8|7	15	7.5	2	0|0|0|0|0|0|0|0|0|0|0|0|0|0|0|0|0|0|0|0|0|0|0|0|0|0|0|0|0|0|0|0|0|0|0|0|0|0|0|0|0|0|0|0|0|0|0|0|0|0|2|0|0|0|0|0|0|0|0|0|0|0|0|0|0|0|0|0|0|0|0|0|0|0|0|0|0|0|0|0|0|0|0|0|0|0|0|0|0|0|0|0|0|0|0|0|0|0|0|0|0|0|0|0|0|0|0|0|0|0|0|0|0|0|0|0|0|0|0|0|0|0|0|0|0|0|0|0|0|0|0|0|0|0|0|0|0|0|0|0|0|0|0|0|0|0|0|0|0|0|0|0|0|0|0|0|0|0|0|0|0|0|0|0|0|0|0|0|0|0|0|0|0|0|0|0|0|0|0|0|0|0|0|0|0|0|0|0|0|0|0|0|0|0|0|0|0|0|0|0…	1	1	1	1	1	11.26	75	0
ZBTB48	UBXN4	UBXN4	4|6	10	5	2	0|0|0|0|0|0|0|0|0|0|0|0|0|0|0|0|0|0|0|0|0|0|0|0|0|0|0|0|0|0|0|0|0|0|0|0|0|0|0|0|0|0|0|0|0|0|0|0|0|0|0|0|0|0|0|0|0|0|0|0|0|0|0|0|0|0|0|0|0|0|0|0|0|0|0|0|0|0|0|0|0|0|0|0|0|0|0|0|0|0|0|0|0|0|0|0|0|0|0|0|0|0|0|0|0|0|0|0|0|0|0|0|0|0|0|0|0|0|0|0|0|0|0|0|0|0|0|0|0|0|0|0|0|0|0|0|0|0|0|0|0|0|0|0|0|0|0|0|0|0|0|0|0|0|0|0|0|0|0|0|0|0|0|0|0|0|0|0|0|0|0|0|0|0|0|0|0|0|0|0|0|0|0|0|0|0|0|0|0|0|0|0|0|0|0|0|0|0|0|0…	1	1	1	1	1	6.34	50	0
ZBTB48	DDB1	DDB1	6|8	14	7	2	0|0|2|0|0|0|0|0|0|2|0|0|0|0|3|0|0|0|0|0|0|1|0|0|0|0|0|0|0|0|3|0|1|0|0|0|0|0|0|0|0|1|2|0|0|0|0|0|0|0|0|0|0|0|0|0|0|0|0|0|0|0|0|0|0|0|5|0|0|0|2|0|0|0|0|0|0|0|0|0|0|0|0|0|0|0|0|0|0|0|0|0|0|1|4|0|0|0|0|2|0|0|0|0|0|0|0|0|0|0|0|4|0|0|0|0|0|0|0|0|1|0|0|0|1|0|0|0|0|0|0|0|0|0|0|0|0|2|0|0|0|0|1|0|0|0|0|0|0|0|1|0|2|2|0|0|0|0|0|0|0|0|1|0|0|0|0|0|0|0|0|0|4|0|0|0|0|0|0|2|0|0|0|0|0|0|0|0|1|0|0|0|0|0|0|0|0|0|0|1…	0.97	0.99	0.97	0.99	0.97	2.91	12.73	0.01
ZBTB48	PDHA1	PDHA1	8|9	17	8.5	2	0|3|1|0|0|2|2|0|2|5|0|2|2|2|0|0|0|0|2|1|0|2|0|0|2|1|0|0|0|0|1|0|2|1|2|3|0|4|0|0|0|3|0|0|2|0|0|0|0|3|0|0|0|0|0|0|0|0|0|2|0|0|0|0|0|0|3|0|0|0|0|0|0|1|0|0|1|0|1|4|0|0|0|0|0|0|1|0|0|0|0|0|0|0|5|2|2|0|0|4|0|0|0|0|0|0|0|0|0|0|1|0|0|1|0|1|0|0|0|6|0|0|1|0|3|0|0|0|2|0|2|0|0|0|0|0|0|2|0|2|0|2|0|0|0|0|2|1|0|0|1|0|6|2|0|0|2|0|0|0|0|0|0|0|1|0|1|0|0|0|1|0|2|0|0|0|2|0|0|2|0|0|3|0|0|0|0|0|2|0|0|0|0|0|2|0|0|0|0|3…	0.97	0.99	0.97	0.99	0.97	3.22	5.86	0.01
ZBTB48	OPTN	OPTN	2|3	5	2.5	2	0|0|0|0|0|0|0|0|0|0|0|0|0|0|0|0|0|0|0|0|0|0|0|0|0|0|0|0|0|0|0|0|0|0|0|0|0|0|0|0|0|0|0|0|0|0|0|0|0|0|0|0|0|0|0|0|0|0|0|0|0|0|0|0|0|0|0|0|0|0|0|0|0|0|0|0|0|0|0|0|0|0|0|0|0|0|0|0|0|0|0|0|0|0|0|0|0|0|0|0|0|0|0|0|0|0|0|0|0|0|0|0|0|0|0|0|0|0|0|0|0|0|0|0|0|0|0|0|0|0|0|0|0|0|0|0|0|0|0|0|0|0|0|0|0|0|0|0|0|0|0|0|0|0|0|0|0|0|0|0|0|0|0|0|0|0|0|0|0|0|0|0|0|0|0|0|0|0|0|0|0|0|0|0|0|0|0|0|0|0|0|0|0|0|0|0|0|0|0|0…	0.97	0.99	0.97	0.99	0.97	2.75	25	0.01
ZBTB48	SEC23A	SEC23A	5|3	8	4	2	0|0|0|0|0|0|0|0|0|0|0|0|0|0|0|0|0|0|0|0|0|0|1|0|0|0|0|0|0|0|0|0|0|0|0|0|0|0|0|0|0|0|0|0|0|0|0|0|0|0|0|0|0|0|0|0|0|0|0|0|0|0|1|0|0|0|4|0|0|0|0|0|0|0|0|0|0|0|0|0|0|0|0|0|0|0|0|0|0|0|0|0|0|1|2|0|0|0|0|0|0|0|0|0|0|0|0|0|0|0|0|0|0|0|0|0|0|0|0|0|0|0|0|0|0|0|0|0|0|0|0|0|0|0|0|0|0|4|0|0|0|0|0|0|0|0|0|0|0|0|0|0|0|0|0|0|0|0|0|0|0|0|0|0|0|0|0|0|0|0|0|0|0|0|0|0|0|0|0|0|0|0|0|0|0|0|0|0|0|0|0|0|0|0|0|0|0|0|0|0…	0.97	0.99	0.97	0.99	0.97	3.12	30.77	0.01
ZBTB48	LRRC1	LRRC1	5|2	7	3.5	2	0|0|0|0|0|0|0|0|0|0|0|0|0|0|0|0|0|0|0|0|0|0|0|0|0|0|0|0|0|0|0|0|0|0|0|0|0|0|0|0|0|0|0|0|0|0|0|0|0|0|0|0|0|0|0|0|0|0|0|0|0|0|0|0|0|0|0|0|0|0|0|0|0|0|0|0|0|0|0|2|0|0|0|0|0|0|0|0|0|0|0|0|0|0|0|0|0|0|0|0|0|0|0|0|0|0|0|0|0|0|0|0|0|0|0|0|0|0|0|0|0|0|0|0|0|0|0|0|0|0|0|0|0|0|0|0|0|0|0|0|0|0|0|0|0|0|0|0|0|0|0|0|0|0|0|0|0|0|0|0|0|0|0|0|0|0|0|0|0|0|0|0|0|0|0|0|0|0|0|0|0|0|0|0|0|0|0|0|0|0|0|0|0|0|0|0|0|0|0|0…	0.97	1	0.97	1	0.97	2.75	35	0.01
ZBTB48	DVL2	DVL2	5|9	14	7	2	0|1|0|0|0|0|0|0|0|0|0|0|0|0|0|0|0|0|2|0|0|0|0|0|0|0|0|0|0|0|0|0|0|0|0|0|0|0|0|0|0|0|0|0|0|0|0|0|0|0|0|0|0|0|0|0|0|0|0|0|0|0|0|0|0|0|1|0|0|0|0|0|0|0|0|0|0|0|0|0|0|0|0|0|0|0|0|0|0|0|0|0|0|0|2|0|0|0|0|3|0|0|0|0|7|0|0|0|0|0|0|0|0|0|0|0|0|0|0|1|0|0|0|0|0|0|0|0|0|0|0|0|0|0|0|0|0|0|0|0|0|0|0|0|0|0|0|0|0|0|0|0|0|1|0|0|0|0|0|0|0|0|0|0|0|0|0|0|0|0|0|0|0|0|0|0|0|0|0|0|0|7|0|0|0|0|0|0|0|0|0|0|0|0|0|0|0|0|0|0…	0.97	0.99	0.97	0.99	0.97	3.09	28	0.01
ZBTB48	PRKG1	PRKG1	3|2	5	2.5	2	0|0|0|0|0|0|0|0|0|0|0|0|0|0|0|0|0|0|0|0|0|0|0|0|0|0|0|0|0|0|0|0|0|0|0|0|0|0|0|0|0|0|0|0|0|0|0|0|0|0|0|0|0|0|0|0|0|0|0|0|0|0|0|0|0|0|0|0|0|0|0|0|0|0|0|0|0|0|0|0|0|0|0|0|0|0|0|0|0|0|0|0|0|0|0|0|0|0|0|0|0|0|0|0|0|0|0|0|0|0|0|0|0|0|0|0|0|0|0|0|0|0|0|0|0|0|0|0|0|0|0|0|0|0|0|0|0|0|0|0|0|0|0|0|0|0|0|0|0|0|0|0|0|0|0|0|0|0|0|0|0|0|0|0|0|0|0|0|0|0|0|0|0|0|0|0|0|0|0|0|0|0|0|0|0|0|0|0|0|0|0|0|0|0|0|0|0|0|0|0…	0.97	0.99	0.97	0.99	0.97	2.75	25	0.01
ZBTB48	PNMA2	PNMA2	8|8	16	8	2	0|0|2|0|0|0|0|0|0|0|0|0|0|0|0|0|0|0|6|0|0|0|0|0|0|0|0|0|0|1|0|0|0|0|0|0|0|0|0|0|0|0|0|0|0|0|0|0|0|0|0|0|0|0|0|0|0|0|0|2|0|0|1|0|0|0|0|0|4|2|1|0|0|0|0|0|0|0|0|0|0|0|0|0|0|0|0|0|0|0|0|0|0|0|2|0|0|0|0|2|0|0|0|0|7|0|0|2|0|0|0|0|0|0|0|0|0|0|0|0|0|0|0|0|0|3|0|0|0|0|0|0|0|0|0|0|0|0|0|0|0|0|0|0|0|0|1|0|0|0|0|0|0|2|0|0|0|0|0|0|0|0|0|0|0|0|0|0|0|0|0|0|1|0|0|0|0|0|0|0|0|7|0|5|1|0|0|0|0|0|0|0|0|2|0|0|0|2|0|2…	0.96	0.96	0.96	0.96	0.96	3.12	13.56	0.02
ZBTB48	PELP1	PELP1	2|2	4	2	2	0|0|0|0|0|0|0|0|0|0|0|0|0|0|0|0|0|0|0|0|0|0|0|0|0|0|0|0|0|0|0|0|0|0|0|0|0|2|0|0|0|0|1|0|0|0|0|0|0|0|0|0|0|0|0|0|0|0|0|0|0|0|0|0|0|0|0|0|0|0|0|0|0|0|0|0|0|0|0|2|0|0|0|0|0|0|0|0|0|0|0|0|0|0|0|0|0|0|0|0|0|0|0|0|0|0|0|0|0|0|0|0|0|0|0|0|0|0|0|0|0|0|0|0|0|0|0|0|0|0|0|0|0|0|0|0|0|0|0|0|0|0|0|0|0|0|0|0|0|0|0|0|0|0|0|0|0|0|0|0|0|0|0|0|0|0|0|0|0|0|0|0|0|0|0|0|0|0|0|1|0|0|0|0|0|0|0|0|0|0|0|0|0|0|0|0|0|0|0|0…	0.96	0.96	0.96	0.96	0.96	3.16	20	0.01
ZBTB48	SMCHD1	SMCHD1	3|3	6	3	2	0|0|0|0|0|0|0|0|0|0|0|0|0|1|0|0|0|0|0|0|0|0|0|0|0|0|0|0|0|0|0|0|0|0|0|0|0|0|0|0|0|0|0|0|0|0|0|0|1|0|0|0|0|3|0|0|0|0|0|0|0|0|0|0|0|0|0|0|0|0|0|0|0|0|0|0|0|0|0|0|0|0|0|0|0|0|0|0|0|0|0|0|0|0|1|0|0|0|0|0|0|0|0|0|0|0|0|0|0|0|0|0|0|0|0|1|0|0|0|0|0|0|0|0|0|0|0|0|0|0|0|0|0|0|0|0|0|0|0|0|0|0|0|0|0|0|2|0|0|0|0|0|1|0|0|0|0|1|0|0|0|0|0|0|0|0|0|0|0|0|0|0|0|0|0|1|0|0|0|0|0|0|0|0|0|0|0|0|0|0|0|0|0|0|0|0|0|0|0|0…	0.96	0.96	0.96	0.96	0.96	3.15	18.75	0.01
ZBTB48	PMS1	PMS1	5|2	7	3.5	2	0|0|0|0|0|0|0|0|0|0|0|0|0|0|0|0|0|0|0|0|0|0|0|0|0|0|0|0|0|0|0|0|0|0|0|0|0|0|0|0|0|0|0|0|0|0|0|0|0|0|0|0|0|0|0|0|0|0|0|0|0|0|0|0|0|0|0|0|0|0|0|0|0|0|0|0|0|0|0|0|0|0|0|0|0|0|0|0|0|0|0|0|0|0|0|0|0|0|0|0|0|0|0|0|0|0|0|0|0|0|0|0|0|0|0|0|0|0|0|0|0|0|0|0|0|0|0|0|0|0|0|0|0|0|4|0|0|0|0|0|0|0|0|0|0|0|0|0|0|0|0|0|0|0|0|0|0|0|0|0|0|0|0|0|0|0|0|0|0|0|0|0|0|0|0|0|0|0|0|0|0|0|0|0|0|0|0|0|0|0|0|0|0|0|0|0|0|0|0|0…	0.96	1	0.96	1	0.96	2.55	35	0.01
ZBTB48	MLH1	MLH1	2|4	6	3	2	0|0|0|0|0|0|0|0|0|0|0|0|0|0|0|0|0|0|0|0|0|0|0|0|0|0|0|0|0|0|0|0|0|0|0|0|0|0|0|0|0|0|0|0|0|0|0|0|0|0|0|0|0|0|0|0|0|0|0|0|0|0|0|0|0|0|0|0|0|0|0|0|0|0|0|0|0|0|0|0|0|0|0|0|0|0|0|0|0|0|0|0|0|0|0|0|0|0|0|0|0|0|0|0|0|0|0|0|0|0|0|0|0|0|0|0|0|0|0|0|0|0|0|0|0|0|0|0|0|0|0|0|0|0|4|0|0|0|0|0|0|0|0|0|0|0|0|0|0|0|0|0|0|0|0|0|0|0|0|0|0|0|0|0|0|0|0|2|0|0|0|0|0|0|0|0|0|0|0|0|0|0|0|0|0|0|0|0|0|0|0|0|0|0|0|0|0|0|0|0…	0.96	0.99	0.96	0.99	0.96	2.54	30	0.01
ZBTB48	SARS2	SARS2	14|11	25	12.5	2	2|0|0|0|0|0|1|0|1|12|0|0|0|2|0|0|0|0|0|0|0|2|1|0|0|1|0|0|0|0|0|0|0|0|0|9|0|0|0|0|0|0|0|0|8|0|0|0|0|0|0|0|0|2|0|0|0|0|0|0|0|0|0|3|0|0|2|0|0|0|0|0|0|0|0|0|1|0|0|2|0|0|0|0|0|0|0|0|0|0|0|0|0|0|12|0|0|0|0|10|0|0|0|0|0|1|0|0|0|0|0|0|0|0|0|0|0|0|0|0|0|0|3|0|0|0|0|0|0|0|0|1|0|0|0|0|0|2|0|0|0|0|0|0|0|0|1|0|0|1|2|0|13|0|1|0|0|2|0|0|0|0|0|0|0|0|0|2|0|0|0|0|0|0|0|0|0|0|0|0|0|0|0|0|0|0|0|0|0|0|0|0|0|0|0|0|0|0…	0.95	0.96	0.95	0.96	0.95	2.6	11.68	0.02
ZBTB48	TPX2	TPX2	5|4	9	4.5	2	0|0|0|0|0|0|0|0|0|1|0|0|0|0|0|0|0|0|0|0|0|0|0|0|0|0|0|0|0|0|0|0|0|0|0|0|0|0|0|0|0|0|0|0|0|0|0|0|0|0|0|0|0|0|0|0|0|0|0|0|0|0|7|0|0|0|0|0|0|0|0|0|0|0|0|0|0|0|0|0|0|0|0|0|0|0|0|0|0|0|0|0|0|0|0|0|0|0|0|0|0|0|0|0|0|0|0|0|0|0|0|0|0|5|0|0|0|0|0|0|0|0|0|0|0|0|0|0|0|0|0|0|0|0|0|0|0|0|0|0|0|0|0|0|0|0|0|0|0|1|0|0|0|0|0|0|0|0|0|0|0|1|0|0|0|0|0|0|0|0|0|0|0|0|4|0|0|0|0|0|0|0|0|0|0|0|0|0|0|0|0|0|0|0|0|0|0|0|0|0…	0.95	0.96	0.95	0.96	0.95	2.79	21.43	0.02
ZBTB48	GLDC	GLDC	7|4	11	5.5	2	0|0|0|0|0|0|0|0|0|3|0|0|0|0|0|0|5|0|0|0|0|0|0|0|0|0|0|1|0|0|0|0|0|0|0|0|0|0|0|0|0|0|0|0|0|0|0|0|0|0|0|0|0|0|0|0|0|0|0|0|0|0|0|0|0|0|0|0|0|0|0|0|0|0|0|0|0|0|0|0|0|0|0|0|0|0|0|0|0|0|0|0|0|0|2|0|0|0|0|2|0|0|0|0|0|0|0|0|0|0|0|0|0|0|0|0|0|0|0|0|1|0|0|0|0|0|0|0|0|0|0|0|0|0|0|0|0|0|0|0|0|0|0|0|0|0|0|0|0|0|0|0|3|0|0|0|0|0|0|0|0|0|0|0|0|0|0|0|0|0|0|0|0|0|0|0|0|0|0|0|0|0|0|0|8|0|0|0|0|0|0|0|0|0|0|0|0|2|0|1…	0.95	0.98	0.95	0.98	0.95	2.45	19.64	0.02
ZBTB48	RPS15	RPS15	2|2	4	2	2	0|0|0|0|0|0|0|0|0|0|0|0|0|0|0|0|0|0|0|0|0|0|0|0|0|0|0|0|0|0|0|0|0|0|0|0|0|0|0|0|0|0|0|0|0|0|0|0|0|0|0|0|0|0|0|0|0|0|0|0|0|0|0|0|0|0|0|0|0|0|0|0|0|0|0|0|0|0|0|0|0|0|0|0|0|0|0|0|0|0|0|0|0|0|0|0|0|0|0|0|0|0|0|0|0|0|0|0|0|0|0|0|0|0|0|0|0|0|0|0|0|0|0|0|0|0|0|0|0|0|0|0|0|0|0|0|0|0|0|0|0|0|0|0|0|0|0|0|0|0|1|0|0|0|0|0|0|0|0|0|0|0|0|0|0|0|0|0|0|0|0|0|0|0|0|0|0|0|0|0|0|0|0|0|0|0|0|0|0|0|0|0|0|0|0|0|0|0|0|0…	0.94	0.94	0.94	0.94	0.94	2.75	20	0.02
ZBTB48	POLB	POLB	2|2	4	2	2	0|0|0|0|0|0|0|0|0|0|0|0|0|0|0|0|0|0|0|0|0|0|0|0|0|0|0|0|0|0|0|0|0|0|0|0|0|0|0|0|0|0|0|0|0|0|0|0|0|0|0|0|0|0|0|0|0|0|0|0|0|0|0|0|0|0|0|0|0|0|0|0|0|0|0|0|0|0|0|0|0|0|0|0|0|0|0|0|0|0|0|0|0|0|0|0|0|0|0|0|0|0|0|0|0|0|0|0|0|0|0|0|0|6|0|0|0|0|0|0|0|0|0|0|0|0|0|0|0|0|0|0|0|0|0|0|0|0|0|0|0|0|0|0|0|0|0|0|0|0|0|0|0|0|0|0|0|0|0|0|0|0|0|0|0|0|0|0|0|0|0|0|0|0|0|0|0|0|0|0|0|0|0|0|0|0|0|0|0|0|0|2|0|0|0|0|0|0|0|0…	0.94	0.94	0.94	0.94	0.94	2.81	20	0.02
ZBTB48	BCAR3	BCAR3	2|2	4	2	2	0|0|0|0|0|0|0|0|0|0|0|0|0|0|0|0|0|0|0|0|0|0|0|1|0|0|0|0|0|0|0|0|0|0|0|0|0|0|0|0|0|0|0|0|0|0|0|0|0|0|0|0|0|0|0|0|0|0|0|0|0|0|0|0|0|0|0|0|0|0|0|0|0|0|0|0|0|0|0|0|0|0|0|0|0|0|0|0|0|0|0|0|0|0|0|0|0|0|0|0|0|0|0|2|0|0|1|0|0|0|0|0|0|0|0|0|0|0|0|0|0|0|0|0|0|0|0|0|0|0|0|0|0|0|0|0|0|0|0|0|0|0|0|0|0|0|0|0|0|0|0|0|0|0|0|0|0|0|0|0|0|0|0|0|0|0|0|0|0|0|0|0|0|0|0|0|0|0|0|0|0|0|0|0|0|0|0|0|0|0|0|0|0|0|0|0|0|0|0|0…	0.94	0.94	0.94	0.94	0.94	2.75	20	0.02
ZBTB48	IKBIP	IKBIP	2|2	4	2	2	0|0|0|0|0|0|0|0|0|0|0|0|0|0|0|0|0|0|0|0|0|0|0|0|0|0|0|0|0|0|0|0|0|0|0|0|0|0|0|2|0|0|0|0|0|0|0|0|0|0|0|0|0|0|0|0|0|0|0|0|0|0|0|0|0|0|0|0|0|0|0|0|0|0|0|0|0|0|0|0|0|0|0|0|0|0|0|0|0|0|0|0|0|0|0|0|0|0|0|0|0|0|0|0|0|2|0|0|0|0|0|0|0|0|0|0|0|0|0|0|0|0|0|0|0|0|0|0|0|0|0|0|0|0|0|0|0|0|0|0|0|0|0|0|0|0|0|2|0|0|0|0|0|0|0|1|0|0|0|0|0|0|0|0|0|0|0|0|0|0|0|0|0|0|0|0|0|0|0|0|0|0|0|0|0|0|0|0|0|0|0|0|0|0|0|0|0|0|0|0…	0.94	0.94	0.94	0.94	0.94	2.72	20	0.03
ZBTB48	ABCD3	ABCD3	2|2	4	2	2	0|0|0|0|0|0|0|0|0|0|0|0|0|0|0|0|0|0|0|0|0|0|0|0|0|0|0|0|0|0|0|0|2|0|0|1|0|0|0|0|0|0|0|0|0|0|0|0|0|0|0|0|0|0|0|0|0|0|1|0|0|0|0|0|0|0|0|0|0|0|0|0|0|0|0|0|0|0|0|0|0|0|0|0|0|0|0|0|0|0|0|0|0|0|1|0|0|0|0|0|0|0|0|0|0|0|0|0|0|0|0|0|0|0|0|0|0|0|0|0|0|0|0|0|0|0|0|0|0|0|0|0|0|0|0|0|0|0|0|0|0|0|0|0|0|0|0|0|0|0|0|0|0|0|0|0|0|2|0|0|0|0|3|0|0|0|0|0|0|0|0|0|0|0|0|0|0|0|0|0|0|0|0|0|0|0|0|0|0|0|0|0|0|0|0|0|0|0|0|0…	0.93	0.93	0.93	0.93	0.93	2.54	20	0.03
ZBTB48	ACSL3	ACSL3	9|7	16	8	2	0|0|2|0|0|0|0|0|0|0|5|2|0|6|0|0|0|0|0|0|0|0|0|0|0|0|0|0|0|0|0|1|0|0|0|0|0|0|0|0|0|0|0|0|0|0|0|0|0|0|0|0|0|0|0|0|0|0|5|0|0|0|0|0|9|0|0|0|0|0|0|0|0|3|0|0|0|0|0|0|0|0|0|0|0|0|0|0|0|0|0|0|0|0|0|2|0|0|0|0|0|0|0|0|0|0|0|0|0|0|0|0|0|0|0|0|0|0|0|0|0|0|0|0|0|0|0|0|0|0|0|0|0|0|0|0|0|0|0|0|1|0|0|0|0|0|0|18|0|0|0|0|0|0|0|0|0|7|0|0|0|0|0|0|0|0|0|0|0|0|0|0|0|0|0|0|0|0|0|0|0|0|0|0|0|0|0|0|0|8|0|0|0|0|0|0|0|0|0|…	0.93	0.94	0.93	0.94	0.93	2.3	11.59	0.03
