## Supplemental Table S10 for "Recruitment of the m^6^A/Am demethylase FTO to target RNAs by the telomeric zinc finger protein ZBTB48"

### Sheet: TableS10_iCLIP Barcoded primers
Sample Name	Barcoded Primer			Note: S1, S2, S3, S3 or A, B indicate the number of biological replicates
ZBTB48.S1	Rt9clip /5Phos/NNGCCANNNAGATCGGAAGAGCGTCGTGgatcCTGAACCGC
ZBTB48.S2	Rt10clip/5Phos/NNGACCNNNAGATCGGAAGAGCGTCGTGgatcCTGAACCGC
SMI_ZBTB48	Rt10clip/5Phos/NNGACCNNNAGATCGGAAGAGCGTCGTGgatcCTGAACCGC
FTO.S1	Rt1clip /5Phos/NNAACCNNNAGATCGGAAGAGCGTCGTGgatcCTGAACCGC
FTO.S2	Rt10clip/5Phos/NNGACCNNNAGATCGGAAGAGCGTCGTGgatcCTGAACCGC
FTO.S3	Rt1clip /5Phos/NNAACCNNNAGATCGGAAGAGCGTCGTGgatcCTGAACCGC
FTO.S4	Rt10clip/5Phos/NNGACCNNNAGATCGGAAGAGCGTCGTGgatcCTGAACCGC
SMI_FTO	Rt6clip /5Phos/NNCCGGNNNAGATCGGAAGAGCGTCGTGgatcCTGAACCGC
FTO.m6A.S1	Rt13clip /5Phos/NNTCCGNNNAGATCGGAAGAGCGTCGTGgatcCTGAACCGC
FTO.m6A.S2	Rt16clip /5Phos/NNTTAANNNAGATCGGAAGAGCGTCGTGgatcCTGAACCGC
GFP.m6A.S1	Rt14clip /5Phos/NNTGCCNNNAGATCGGAAGAGCGTCGTGgatcCTGAACCGC
GFP.m6A.S2	Rt7clip /5Phos/NNCTAANNNAGATCGGAAGAGCGTCGTGgatcCTGAACCGC
ZBTB48.m6A.S1	Rt10clip/5Phos/NNGACCNNNAGATCGGAAGAGCGTCGTGgatcCTGAACCGC
ZBTB48.m6A.S2	Rt16clip /5Phos/NNTTAANNNAGATCGGAAGAGCGTCGTGgatcCTGAACCGC
FTO.siZBTB48.A	Rt13clip /5Phos/NNTCCGNNNAGATCGGAAGAGCGTCGTGgatcCTGAACCGC
FTO.siZBTB48.B	Rt16clip /5Phos/NNTTAANNNAGATCGGAAGAGCGTCGTGgatcCTGAACCGC
FTO.siNT.A	Rt14clip /5Phos/NNTGCCNNNAGATCGGAAGAGCGTCGTGgatcCTGAACCGC
FTO.siNT.B	Rt10clip/5Phos/NNGACCNNNAGATCGGAAGAGCGTCGTGgatcCTGAACCGC
SMI.siZBTB48.A	Rt9clip /5Phos/NNGCCANNNAGATCGGAAGAGCGTCGTGgatcCTGAACCGC
SMI.siNT.A	Rt2clip /5Phos/NNACAANNNAGATCGGAAGAGCGTCGTGgatcCTGAACCGC
