## Supplemental Table S11 for "Recruitment of the m^6^A/Am demethylase FTO to target RNAs by the telomeric zinc finger protein ZBTB48"

### Sheet: TableS11_qRT-PCR primers
RT-qPCR primers: Primers were acquired from ORIGENE and/or IDT; Previously validated primers from published literature were used for qPCRs whenever available
PXMP2
Forward: ACTTGCTCTTCCTGCGGCTCTA
Reverse: CCACCGACATCCAGACTTCTAG
MTFP1
Forward: TGCTGGCGGATGCCATTGACAA
Reverse: AGCCTGCCATACAAAGGTGTCC
MTOR
Forward: AGCATCGGATGCTTAGGAGTGG
Reverse: CAGCCAGTCATCTTTGGAGACC
TRIM2
Forward: GGAATTGGAGGTCAACTATGGCC
Reverse: TTCACCAGTAGGACCTCGGTCT
TXNIP
Forward: CAGCAGTGCAAACAGACTTCGG
Reverse: CTGAGGAAGCTCAAAGCCGAAC
SMAD3
Forward: TGAGGCTGTCTACCAGTTGACC
Reverse: GTGAGGACCTTGTCAAGCCACT
METTL3
Forward: TTCTCTGTGTCACCCCATGA
Reverse: GCCTTCTCCCGCTTCGAGAC
CREBBP
Forward: AGTAACGGCACAGCCTCTCAGT
Reverse: CCTGTCGATACAGTGCTTCTAGG
GAPDH
Forward: TCTCCTCTGACTTCAACAGCGACA
Reverse: CCCTGTTGCTGTAGCCAAATTCGT
18s rRNA
Forward: GGCCCTGTAATTGGAATGAGTC
Reverse: CCAAGATCCAACTACGAGCTT
HPRT1
Forward-1: TGACACTGGCAAAACAATGCA
Reverse-1: GGTCCTTTTCACCAGCAAGCT
Forward-2: GCATGTATCTTCTAAGAATTTTATCTG TTT
Reverse-2: GTTGACTGTATTTTCCAACTTGTTC
Forward: AAACAGTTTAGGAATGCAGCAACTG
Reverse: CAGTTAAATTTTTGGGAATTTATTGATTTG
ZBTB48
Forward-1:CGGCGGGGAGCTTTCTC
Reverse-1: CAGAACCCTCACACTGTGCT
Forward:AGCCCAGAGGCAGTCATAGT
Reverse:GCAGTCCTCGGGTTTCTTGTC
FTO
Forward: CCAGAACCTGAGGAGAGAATGG
Reverse: CGATGTCTGTGAGGTCAAACGG
YTHDF2
Forward: TAGCCAACTGCGACACATTC
Reverse: CACGACCTTGACGTTCCTTT
PCIF1
Forward: CTCTGCCTTTGAGAGGTTCCTG
Reverse: AGCACTCGAAGCTGACGCCAAA
ALKBH5
Forward: CCAGCTATGCTTCAGATCGCCT
Reverse: GGTTCTCTTCCTTGTCCATCTCC
METTL14
Forward: TTTCTCTGGTGTGGTTCTGG
Reverse: AAGTCTTAGTCTTCCCAGGATTG
VEGFA
Forward: TTGCCTTGCTGCTCTACCTCCA
Reverse: GATGGCAGTAGCTGCGCTGATA
JUN (c-JUN)
Forward: CCTTGAAAGCTCAGAACTCGGAG
Reverse: TGCTGCGTTAGCATGAGTTGGC
JAGN1
Forward: GTCGCCATGCACTACCAGATGA
Reverse: CATGTGACAAGAGCCTCAGGTG
LIN28B
Forward: CCTGTTTAGGAAGTGAAAGAAGAC
Reverse: CACTTCTTTGGCTGAGGAGGTAG
FOXD1
Forward: GATCTGTGAGTTCATCAGCGGC
Reverse: TGACGAAGCAGTCGTTGAGCGA
ATF4
Forward: TTCTCCAGCGACAAGGCTAAGG
Reverse: CTCCAACATCCAATCTGTCCCG
MTA1
Forward: TTGTCTGTGAGTGGGTTGTGC
Reverse: TGTTAAAAGAAGGCGAGGAGG
HOXB6
Forward: ACAAGAGCGTGTTCGGCGAGAC
Reverse: CGTGTGTATGTCTGGCGGCCT
MTFR1
Forward: AGAAGGAGAGTGTTCAGCAAGAC
Reverse: GCTGAGGCTCTTCTTGAGACAAG
LARP6
Forward: TGAAAACCTGGAGAAGGACGCC
Reverse: ATGTGCTGTGGTTCTCCAGTCC
MTA1-miCLIP; Primers were designed around putative m6A site
Forward: TGCTCTCATCCTCGGAAACC
Reverse: TAGTCCTCGATGACGATGGG
JUN (c-JUN)-miCLIP
Forward: GAACGGAACGTTGGACTTTT
Reverse: CCCCTTTAATACTGAATGAGATCG
FOXO3-miCLIP (3'UTR site)
Forward: CCTTTGCCAAATCTGCTCTC
Reverse: GGGCCATTAACAGTCTCTGC
TERRA primers
6q
Forward: TTCTGACGCTGCACTTGAAC
Reverse: TAGTGTGGAAAGCGGGAAAC
15q
Forward: CAGCGAGATTCTCCCAAGCTAAG
Reverse: AACCCTAACCACATGAGCAACG
15q (second pair)
Forward: CAGCGAGATTCTCCCAAGCTAAG
Reverse: AACCCTAACCACATGAGCAACG
